# A freshwater radiation of diplonemids

**DOI:** 10.1101/2020.05.14.095992

**Authors:** Indranil Mukherjee, Michaela M Salcher, Adrian-Ştefan Andrei, Vinicius Silva Kavagutti, Tanja Shabarova, Vesna Grujčić, Markus Haber, Paul Layoun, Yoshikuni Hodoki, Shin-ichi Nakano, Karel Šimek, Rohit Ghai

**Author notes:** Limnological Station, Institute of Plant and Microbial Biology, University of Zurich, Seestrasse 187, 8802, Kilchberg, Switzerland (Adrian-Ştefan Andrei). Authors to whom correspondence should be addressed, Indranil Mukherjee, Rohit Ghai.

## Abstract

Diplonemids are considered marine protists and have been reported among the most abundant and diverse eukaryotes in the world oceans. Recently we detected the presence of freshwater diplonemids in Lake Biwa, Japan. However, their distribution and abundances in freshwater ecosystems remain unknown. We assessed abundance and diversity of diplonemids from several geographically distant deep freshwater lakes of the world by amplicon-sequencing, shotgun metagenomics and CARD-FISH. We found diplonemids in all the studied lakes, albeit with low abundances and diversity. We assembled long 18S rRNA sequences from freshwater diplonemids and showed that they form a new lineage distinct from the diverse marine clades. Freshwater diplonemids are a sister-group to marine isolates from coastal and bay areas, suggesting a recent habitat transition from marine to freshwater habitats. Images of CARD-FISH targeted freshwater diplonemids suggest they feed on bacteria. Our analyses of 18S rRNA sequences retrieved from single cell genomes of marine diplonemids shows they encode multiple rRNA copies that may be very divergent from each other, suggesting that marine diplonemid abundance and diversity both have been overestimated. These results have wider implications on assessing eukaryotic abundances in natural habitats by using amplicon-sequencing alone.
