## Supplementary material for "A freshwater radiation of diplonemids": Mukherjee_et_al_Supplementary_Tables

### Sheet: Supplementary Table S1
Supplementary Table S1: Counts of rRNA sequences in single cell genomes and isolate genomes
	# 18S rRNAs >300bp	longest sequence (bp)
Isolate genome (Morales et al. 2016)
Diplonema papillatum	6	423
Single Cell Genomes (Gawryluk et al. 2017)
cell-13	21	1421
cell-27	9	594
cell-37	8	902
cell-47	7	1206
cell-4sb	6	810
cell-1sb	3	1194
cell-21	3	1279
cell-21sb	1	1548
cell-3	1	2066
cell-9sb	1	386

### Sheet: Supplementary Table S2
Supplementary Table S2: Reads assigned to diplonemids from Řimov metagenomic dataset timeline
Dataset	Sampling code, RE - Řimov epilimnion, 0.5m; RH - Řimov hypolimnion, 30m
N. reads sampled from metagenome	Number of reads recovered from each metagenome
N. of rRNA reads	Number of rRNA reads recovered
N. archaeal 16S rRNA reads	Number of archaeal 16S rRNA reads recovered
N. bacterial 16S rRNA reads	Number of bacterial 16S rRNA reads recovered
N. eukaryotic 18S rRNA reads	Number of eukaryotic 18S rRNA reads recovered
N. reads assigned to diplonemids	Number of reads assigned to diplonemids
% eukaryotic reads assigned to diplonemids	Percentage of eukaryotic reads reads assigned to diplonemids
Dataset	N. reads sampled from metagenome	N. of rRNA reads	N. archaeal 16S rRNA reads	N. bacterial 16S rRNA reads	N. eukaryotic 18S rRNA reads	N. reads assigned to diplonemids	% eukaryotc reads assigned to diplonemids
RE-16jun15	95372561	65516	3	61701	3581	0	0
RE-4nov15	122023722	82687	42	78644	3301	0	0
RE-20apr16	162096480	114153	5	106546	7154	3	0.042
RE-15aug16	131466427	99313	3	85805	12873	0	0
RE-9nov16	130148231	81953	77	75622	5759	0	0
RE-14apr17	112381084	81056	6	69764	10356	2	0.019
RE-23may17	277190700	180719	13	160194	18321	3	0.016
RE-27jun17	107082445	88059	7	78561	8928	0	0
RE-26jul17	94723440	65157	5	59340	5454	0	0
RE-18aug17	112223618	70657	5	59549	10635	0	0
RH-20apr16	150406676	80463	95	73319	6448	7	0.109
RH-15aug16	120814307	80044	65	75704	3960	8	0.202
RH-9nov16	129042633	89742	117	82713	6303	3	0.048
RH-14apr17	112193388	62354	73	58876	2909	4	0.138
RH-23may17	119329805	67051	86	61184	5164	13	0.252
RH-27jun17	110890082	64057	85	59782	3750	9	0.24
RH-26jul17	105161398	54904	52	51589	2829	13	0.46
RH-18aug17	112547562	59738	79	55866	3340	19	0.569

### Sheet: Supplementary Table S3
Supplementary Table S3: Origin of closely related marine cultured diplonemids to the freshwater cluster
Description of columns
Accession no.	Accession number
isolation_source	Source of isolation
Location	Geographic location of the original sample
Country	Country
Taxa	Closest taxonomy
Reference	Literature reference
	Accession no.	isolation_source	Location	Country	Taxa	Reference
1	MF422200	surface sea water	Tokyo Bay	Japan	Diplonemida sp.	Tashyreva, et al. 2018
2	DQ504350	Lost City hydrothermal field	-	-	uncultured diplonemid (Rhynchopus)	Lopez-Garcia, et al. 2007
3	AY490209	blood from animal (Nephrops norvegicus)	Clyde Estuary	UK	Rhynchopus sp.	von der Heyden,S. et al. 2004
4	MF422197	lagoon water	Koshikijima island, Kagoshima	Japan	Rhynchopus sp.	Tashyreva, et al. 2018
5	AY425013	marine water	New Bedford	USA	Rhynchopus sp.	von der Heyden,S. et al. 2004
6	AF380997	marine water	New Bedford	USA	Rhynchopus sp.	Busse, et al. 2002
7	GAOU01013166	gills of Nephrops norvegicus	-	-	Rhynchopus sp.	von der Heyden,S. et al. 2004
8	AY490210	gills of Nephrops norvegicus	-	-	Rhynchopus sp.	von der Heyden,S. et al. 2004
9	AY180037	oxygen-depleted marine environment (intertidal pool connected to marsh)	Cape Cod, Massachusetts	USA	uncultured euglenid	Stoeck, et al. 2003
10	AY425012	algal scrapings from rocks near shore	Solomon's Island	USA	Diplonema sp.	von der Heyden,S. et al. 2004
11	AF119811	seawater on the surface of eel grass, Zostera marina	New Hampshire	USA	Diplonema papillatum	Maslov, et al. 1999
12	FN598401	water surrounding chimney HC1, depth 2752m	Sarah, Spring, Pacific Ocean	-	uncultured marine diplonemid	Sauvadet, et al. 2010
13	AY425009	artificial Chesapeake Bay Marine Ecosystem, Smithsonian Institution	Washington, DC	USA	Diplonema ambulator	von der Heyden,S. et al. 2004
14	AY425011	marine aquarium	Gaithersburg, MD	USA	Diplonema sp.	von der Heyden,S. et al. 2004
15	MF422192	sand filter of 'D-2' tank, Enoshima marine Aquarium	Kanagawa	Japan	Diplonema sp.	Tashyreva, et al. 2018
16	MF422190	sand filter of 'A-14' tank, Enoshima marine Aquarium	Kanagawa	Japan	Diplonema sp.	Tashyreva, et al. 2018
17	AY425010	marine aquarium	Gaithersburg, MD	USA	Diplonema sp.	von der Heyden,S. et al. 2004
18	MF422201	sandy beach water	Shikinejima Island, Tokyo	Japan	Diplonemida gen. 2 sp.	Tashyreva, et al. 2018

### Sheet: Supplementary Table S4
Supplementary Table S4: Estimation of copy number of rRNAs from single cell genomic assemblies (Gawryluk et al. 2017)
Description of columns
single_cell_genome_id	single cell genome identifier
genome_file	name of genome file
contig_id	internal contig id
rrnalen_within_contig	length of the rrna sequence within the contig (only those where rrna is >300bp are shown)
rrna_contig_desc	original contig identifier in genome with contig length and coverage as given by the spades assembler
rrna_contig_length	length of the rrna sequence in the contig (bp)
rrna_contig_coverage	coverage of the contig containing the rrna
rrna_contig_cov/median_genome_cov_3Kb	estimated copy number. The highest estimated copy number for each genome are shown in red
num_contigs_genome_3Kb	number of contigs in genome >3kb
median_genome_cov_3Kb	median coverage of all contigs in genome > 3kb
single_cell_genome_id	genome_file	contig_id	rrnalen_within_contig	rrna_contig_desc	rrna_contig_length	rrna_contig_coverage	rrna_contig_cov/median_genome_cov_3Kb	num_contigs_genome_3Kb	median_genome_cov_3Kb
cell-13.eukarya.fa	cell_13_SPAdes-scaffolds.final.fasta.fa	cell-13-c28805	972	NODE_16622_length_1155_cov_171.412_ID_33243	1155	171.412	37.8393	1318	4.53
cell-13.eukarya.fa	cell_13_SPAdes-scaffolds.final.fasta.fa	cell-13-c31257	338	NODE_38135_length_580_cov_125.364_ID_76269	580	125.364	27.6742	1318	4.53
cell-13.eukarya.fa	cell_13_SPAdes-scaffolds.final.fasta.fa	cell-13-c15517	300	NODE_38424_length_560_cov_124.675_ID_76847	560	124.675	27.5221	1318	4.53
cell-13.eukarya.fa	cell_13_SPAdes-scaffolds.final.fasta.fa	cell-13-c24568	732	NODE_23323_length_934_cov_91.8551_ID_46645	934	91.8551	20.2771	1318	4.53
cell-13.eukarya.fa	cell_13_SPAdes-scaffolds.final.fasta.fa	cell-13-c11965	344	NODE_13213_length_1324_cov_32.3763_ID_26425	1324	32.3763	7.14709	1318	4.53
cell-13.eukarya.fa	cell_13_SPAdes-scaffolds.final.fasta.fa	cell-13-c1523	1355	NODE_5013_length_2124_cov_29.5728_ID_10025	2124	29.5728	6.52821	1318	4.53
cell-13.eukarya.fa	cell_13_SPAdes-scaffolds.final.fasta.fa	cell-13-c15957	717	NODE_31135_length_765_cov_28.4399_ID_62269	765	28.4399	6.27812	1318	4.53
cell-13.eukarya.fa	cell_13_SPAdes-scaffolds.final.fasta.fa	cell-13-c9716	1044	NODE_17511_length_1120_cov_18.7463_ID_35021	1120	18.7463	4.13826	1318	4.53
cell-13.eukarya.fa	cell_13_SPAdes-scaffolds.final.fasta.fa	cell-13-c10157	1421	NODE_6940_length_1834_cov_14.5216_ID_13879	1834	14.5216	3.20565	1318	4.53
cell-13.eukarya.fa	cell_13_SPAdes-scaffolds.final.fasta.fa	cell-13-c30360	745	NODE_11144_length_1451_cov_5.5784_ID_22287	1451	5.5784	1.23143	1318	4.53
cell-13.eukarya.fa	cell_13_SPAdes-scaffolds.final.fasta.fa	cell-13-c16512	781	NODE_1646_length_3387_cov_5.55991_ID_3291	3387	5.55991	1.22735	1318	4.53
cell-13.eukarya.fa	cell_13_SPAdes-scaffolds.final.fasta.fa	cell-13-c20800	379	NODE_6720_length_1865_cov_4.7282_ID_13439	1865	4.7282	1.04375	1318	4.53
cell-13.eukarya.fa	cell_13_SPAdes-scaffolds.final.fasta.fa	cell-13-c30273	673	NODE_1030_length_4207_cov_4.52483_ID_2059	4207	4.52483	0.998859	1318	4.53
cell-13.eukarya.fa	cell_13_SPAdes-scaffolds.final.fasta.fa	cell-13-c18566	379	NODE_2859_length_2706_cov_4.04296_ID_5717	2706	4.04296	0.892486	1318	4.53
cell-13.eukarya.fa	cell_13_SPAdes-scaffolds.final.fasta.fa	cell-13-c25288	302	NODE_9143_length_1604_cov_3.66977_ID_18285	1604	3.66977	0.810104	1318	4.53
cell-13.eukarya.fa	cell_13_SPAdes-scaffolds.final.fasta.fa	cell-13-c7866	525	NODE_30331_length_778_cov_2.40648_ID_60661	778	2.40648	0.531232	1318	4.53
cell-13.eukarya.fa	cell_13_SPAdes-scaffolds.final.fasta.fa	cell-13-c31734	306	NODE_10499_length_1495_cov_2.20917_ID_20997	1495	2.20917	0.487675	1318	4.53
cell-13.eukarya.fa	cell_13_SPAdes-scaffolds.final.fasta.fa	cell-13-c31185	492	NODE_10172_length_1520_cov_2.11471_ID_20343	1520	2.11471	0.466823	1318	4.53
cell-13.eukarya.fa	cell_13_SPAdes-scaffolds.final.fasta.fa	cell-13-c25882	377	NODE_25564_length_876_cov_2.07593_ID_51127	876	2.07593	0.458263	1318	4.53
cell-13.eukarya.fa	cell_13_SPAdes-scaffolds.final.fasta.fa	cell-13-c25200	306	NODE_7059_length_1821_cov_1.79152_ID_14117	1821	1.79152	0.395479	1318	4.53
cell-13.eukarya.fa	cell_13_SPAdes-scaffolds.final.fasta.fa	cell-13-c11377	399	NODE_7580_length_1759_cov_1.4747_ID_15159	1759	1.4747	0.325541	1318	4.53
cell-1sb.eukarya.fa	cell_1sb_SPAdes-scaffolds.final.fasta.fa	cell-1sb-c37040	682	NODE_24571_length_903_cov_512.42_ID_49141	903	512.42	71.567	815	7.16
cell-1sb.eukarya.fa	cell_1sb_SPAdes-scaffolds.final.fasta.fa	cell-1sb-c19113	1194	NODE_1671_length_3525_cov_447.226_ID_3341	3525	447.226	62.4617	815	7.16
cell-1sb.eukarya.fa	cell_1sb_SPAdes-scaffolds.final.fasta.fa	cell-1sb-c28866	936	NODE_6470_length_1855_cov_426.167_ID_12939	1855	426.167	59.5205	815	7.16
cell-21.eukarya.fa	cell_21_SPAdes-scaffolds.final.fasta.fa	cell-21-c159800	1279	NODE_80637_length_1327_cov_55.9992_ID_19385119	1327	55.9992	6.46642	22562	8.66
cell-21.eukarya.fa	cell_21_SPAdes-scaffolds.final.fasta.fa	cell-21-c133830	568	NODE_169332_length_576_cov_54.0824_ID_19393727	576	54.0824	6.24508	22562	8.66
cell-21.eukarya.fa	cell_21_SPAdes-scaffolds.final.fasta.fa	cell-21-c173570	395	NODE_182988_length_430_cov_47.4488_ID_17582883	430	47.4488	5.47908	22562	8.66
cell-21sb.eukarya.fa	cell_21sb_SPAdes-scaffolds.final.fasta.fa	cell-21sb-c5277	1548	NODE_15031_length_1709_cov_3.23602_ID_30061	1709	3.23602	0.567723	3113	5.7
cell-27.eukarya.fa	cell_27_SPAdes-scaffolds.final.fasta.fa	cell-27-c39174	411	NODE_69952_length_513_cov_485.068_ID_139903	513	485.068	141.008	1261	3.44
cell-27.eukarya.fa	cell_27_SPAdes-scaffolds.final.fasta.fa	cell-27-c31026	333	NODE_72014_length_441_cov_472.509_ID_144027	441	472.509	137.357	1261	3.44
cell-27.eukarya.fa	cell_27_SPAdes-scaffolds.final.fasta.fa	cell-27-c41645	501	NODE_70283_length_501_cov_399.953_ID_140565	501	399.953	116.265	1261	3.44
cell-27.eukarya.fa	cell_27_SPAdes-scaffolds.final.fasta.fa	cell-27-c602	382	NODE_47047_length_830_cov_183.432_ID_94093	830	183.432	53.3233	1261	3.44
cell-27.eukarya.fa	cell_27_SPAdes-scaffolds.final.fasta.fa	cell-27-c10228	360	NODE_66962_length_634_cov_127.2_ID_133923	634	127.2	36.9767	1261	3.44
cell-27.eukarya.fa	cell_27_SPAdes-scaffolds.final.fasta.fa	cell-27-c26100	594	NODE_66942_length_635_cov_44.0354_ID_133883	635	44.0354	12.801	1261	3.44
cell-27.eukarya.fa	cell_27_SPAdes-scaffolds.final.fasta.fa	cell-27-c28331	428	NODE_49961_length_803_cov_1.51705_ID_99921	803	1.51705	0.441003	1261	3.44
cell-27.eukarya.fa	cell_27_SPAdes-scaffolds.final.fasta.fa	cell-27-c35771	341	NODE_33372_length_989_cov_0.959551_ID_66743	989	0.959551	0.278939	1261	3.44
cell-27.eukarya.fa	cell_27_SPAdes-scaffolds.final.fasta.fa	cell-27-c9571	320	NODE_40885_length_893_cov_0.677582_ID_81769	893	0.677582	0.196972	1261	3.44
cell-3.eukarya.fa	cell_3_SPAdes-scaffolds.final.fasta.fa	cell-3-c4076	2066	NODE_850_length_3575_cov_5.46778_ID_1699	3575	5.46778	0.600855	864	9.1
cell-37.eukarya.fa	cell_37_SPAdes-scaffolds.final.fasta.fa	cell-37-c16423	445	NODE_160904_length_473_cov_38.0695_ID_321807	473	38.0695	10.2337	6943	3.72
cell-37.eukarya.fa	cell_37_SPAdes-scaffolds.final.fasta.fa	cell-37-c12122	902	NODE_92180_length_927_cov_32.1908_ID_184359	927	32.1908	8.65344	6943	3.72
cell-37.eukarya.fa	cell_37_SPAdes-scaffolds.final.fasta.fa	cell-37-c68032	597	NODE_114999_length_797_cov_27.4183_ID_229997	797	27.4183	7.37051	6943	3.72
cell-37.eukarya.fa	cell_37_SPAdes-scaffolds.final.fasta.fa	cell-37-c68542	494	NODE_107817_length_833_cov_21.7534_ID_215633	833	21.7534	5.84769	6943	3.72
cell-37.eukarya.fa	cell_37_SPAdes-scaffolds.final.fasta.fa	cell-37-c56087	847	NODE_89592_length_944_cov_7.08757_ID_179183	944	7.08757	1.90526	6943	3.72
cell-37.eukarya.fa	cell_37_SPAdes-scaffolds.final.fasta.fa	cell-37-c88864	561	NODE_207_length_7629_cov_4.63958_ID_413	7629	4.63958	1.2472	6943	3.72
cell-37.eukarya.fa	cell_37_SPAdes-scaffolds.final.fasta.fa	cell-37-c50818	786	NODE_16100_length_2233_cov_3.96204_ID_32199	2233	3.96204	1.06506	6943	3.72
cell-37.eukarya.fa	cell_37_SPAdes-scaffolds.final.fasta.fa	cell-37-c110782	365	NODE_75201_length_1052_cov_1.15845_ID_150401	1052	1.15845	0.311411	6943	3.72
cell-47.eukarya.fa	cell_47_SPAdes-scaffolds.final.fasta.fa	cell-47-c22866	682	NODE_18377_length_1190_cov_41.6966_ID_36753	1190	41.6966	7.52646	1575	5.54
cell-47.eukarya.fa	cell_47_SPAdes-scaffolds.final.fasta.fa	cell-47-c14652	682	NODE_4144_length_2570_cov_41.4601_ID_8287	2570	41.4601	7.48377	1575	5.54
cell-47.eukarya.fa	cell_47_SPAdes-scaffolds.final.fasta.fa	cell-47-c12257	682	NODE_4610_length_2443_cov_35.4966_ID_9219	2443	35.4966	6.40733	1575	5.54
cell-47.eukarya.fa	cell_47_SPAdes-scaffolds.final.fasta.fa	cell-47-c11972	682	NODE_4524_length_2468_cov_34.8848_ID_9047	2468	34.8848	6.2969	1575	5.54
cell-47.eukarya.fa	cell_47_SPAdes-scaffolds.final.fasta.fa	cell-47-c14510	682	NODE_4331_length_2521_cov_34.7052_ID_8661	2521	34.7052	6.26448	1575	5.54
cell-47.eukarya.fa	cell_47_SPAdes-scaffolds.final.fasta.fa	cell-47-c13440	1206	NODE_795_length_5800_cov_28.8065_ID_1589	5800	28.8065	5.19973	1575	5.54
cell-47.eukarya.fa	cell_47_SPAdes-scaffolds.final.fasta.fa	cell-47-c7122	682	NODE_7837_length_1914_cov_25.5636_ID_15673	1914	25.5636	4.61437	1575	5.54
cell-4sb.eukarya.fa	cell_4sb_SPAdes-scaffolds.final.fasta.fa	cell-4sb-c100636	314	NODE_121253_length_314_cov_479.428_ID_242505	314	479.428	94.9362	3768	5.05
cell-4sb.eukarya.fa	cell_4sb_SPAdes-scaffolds.final.fasta.fa	cell-4sb-c10234	707	NODE_91690_length_707_cov_474.188_ID_183379	707	474.188	93.8986	3768	5.05
cell-4sb.eukarya.fa	cell_4sb_SPAdes-scaffolds.final.fasta.fa	cell-4sb-c77108	810	NODE_73609_length_843_cov_169.019_ID_147217	843	169.019	33.4691	3768	5.05
cell-4sb.eukarya.fa	cell_4sb_SPAdes-scaffolds.final.fasta.fa	cell-4sb-c42147	417	NODE_31458_length_1418_cov_112.894_ID_62915	1418	112.894	22.3552	3768	5.05
cell-4sb.eukarya.fa	cell_4sb_SPAdes-scaffolds.final.fasta.fa	cell-4sb-c52750	593	NODE_5805_length_2759_cov_107.174_ID_11609	2759	107.174	21.2226	3768	5.05
cell-4sb.eukarya.fa	cell_4sb_SPAdes-scaffolds.final.fasta.fa	cell-4sb-c20910	302	NODE_121764_length_308_cov_1.71292_ID_243527	308	1.71292	0.339192	3768	5.05
cell-9sb.eukarya.fa	cell_9sb_SPAdes-scaffolds.final.fasta.fa	cell-9sb-c18102	386	NODE_2242_length_1756_cov_1.30235_ID_4483	1756	1.30235	0.0731246	236	17.81
